# Biomolecular condensation orchestrates clathrin-mediated endocytosis in plants

**DOI:** 10.1101/2022.03.17.484738

**Authors:** Jonathan Michael Dragwidge, Yanning Wang, Lysiane Brocard, Andreas De Meyer, Roman Hudeček, Dominique Eeckhout, Peter Grones, Matthieu Buridan, Clément Chambaud, Přemysl Pejchar, Martin Potocký, Joanna Winkler, Michael Vandorpe, Nelson Serre, Matyáš Fendrych, Amelie Bernard, Geert De Jaeger, Roman Pleskot, Xiaofeng Fang, Daniël Van Damme

**Affiliations:** Department of Plant Biotechnology and Bioinformatics, Ghent University, Technologiepark 71, 9052 Ghent, Belgium; VIB Center for Plant Systems Biology, Technologiepark 71, 9052 Ghent, Belgium; Center for Plant Biology, School of Life Sciences, Tsinghua University, Beijing, China; Univ. Bordeaux, CNRS, INSERM, Bordeaux Imaging Center, BIC, UAR 3420, US 4, F-33000 Bordeaux, France; Institute of Experimental Botany of the Czech Academy of Sciences, Rozvojová 263, 16502 Prague 6, Czech Republic; Laboratoire de Biogenèse Membranaire, UMR 5200, CNRS, Univ. Bordeaux, F-33140 Villenave d’Ornon; Department of Experimental Plant Biology, Faculty of Sciences, Charles University, Prague, Czech Republic

**Keywords:** Phase separation, Biomolecular condensate, Endocytosis, Membrane trafficking, Arabidopsis thaliana, TPLATE complex, clathrin

## Abstract

Clathrin-mediated endocytosis (CME) is an essential cellular internalisation pathway involving the dynamic assembly of clathrin and accessory proteins to form membrane-bound vesicles. In plants, the evolutionarily ancient TSET/TPLATE complex (TPC) plays an essential, but not well-defined role in CME. Here, we show that two highly disordered TPC subunits, AtEH1 and AtEH2 function as scaffolds to drive biomolecular condensation of the complex. These condensates specifically nucleate on the plasma membrane through interactions with anionic phospholipids, and facilitate the dynamic recruitment and assembly of clathrin, early-, and late-stage endocytic accessory proteins. Importantly, clathrin forms ordered assemblies within the condensate environment. Biomolecular condensation therefore acts to promote dynamic protein assemblies throughout clathrin-mediated endocytosis. Furthermore, the disordered region sequence properties of AtEH1 regulate the material properties of the endocytic condensates *in vivo* and alteration of these material properties influences endocytosis dynamics, and consequently plant adaptive growth.

**Highlights:**

- AtEH subunits are endocytic scaffolds which drive condensation of the TPC
- AtEH1 condensates nucleate on the plasma membrane via lipid interactions
- Condensation of AtEH1/TPC facilitates clathrin re-arrangement and assembly
- AtEH1 IDR1 composition controls condensate properties to regulate endocytosis
