## Supplementary material for "Biomolecular condensation orchestrates clathrin-mediated endocytosis in plants": list of constructs used in the manuscript

### Sheet: Constructs
Golden Gate Vectors:
Construct name:	A	B	C	D	E	F	Backbone	Additional information
AtEH1p:AtEH1_WT-GSL-mGFP	pGG-A-AtEH1_p2.5kb-C	N/A	pGG-C-AtEH1-D	pGG-D-GSL-mGFP-E	pGGE-tHSP18.2M	pGG-F-linkerII-G	pGGB A-G
AtEH1p:AtEH1_12YFS-GSL-mGFP	pGG-A-AtEH1_p2.5kb-C	N/A	pGG-C-AtEH1_12YFS-D	pGG-D-GSL-mGFP-E	pGGE-tHSP18.2M	pGG-F-linkerII-G	pGGB A-G	F126S, F141S, F178S, F205S, F224S, F257S, F260S, F300S, Y140S, Y169S, Y211S, Y220S
AtEH1p:AtEH1_12YFW-GSL-mGFP	pGG-A-AtEH1_p2.5kb-C	N/A	pGG-C-AtEH1_12YFW-D	pGG-D-GSL-mGFP-E	pGGE-tHSP18.2M	pGG-F-linkerII-G	pGGB A-G	Y140W, Y169W, Y211W, Y220W, F126W, F141W, F178W, F205W, F224W, F257W, F260W, F300W
UBI10:AtEH1-FL-mGFP	pGG-A-pUBI10-C	N/A	pGG-C-AtEH1-D	pGG-D-mGFP-E	pGGE-tHSP18.2M	pGG-F-linkerII-G	pGGH A-G
UBI10:AtEH2-FL-mGFP	pGG-A-pUBI10-C	N/A	pGG-C-AtEH2-D	pGG-D-mGFP-E	pGGE-tHSP18.2M	pGG-F-linkerII-G	pGGH A-G
UBI10:AtEH1_∆EH1-mGFP	pGG-A-pUBI10-C	N/A	pGG-C-AtEH1_∆EH1-D	pGG-D-mGFP-E	pGGE-tHSP18.2M	pGG-F-linkerII-G	pGGH A-G
UBI10:AtEH1_∆EH2-mGFP	pGG-A-pUBI10-C	N/A	pGG-C-AtEH1_∆EH2-D	pGG-D-mGFP-E	pGGE-tHSP18.2M	pGG-F-linkerII-G	pGGH A-G
UBI10:AtEH1_∆CC-mGFP	pGG-A-pUBI10-C	N/A	pGG-C-AtEH1_∆CC-D	pGG-D-mGFP-E	pGGE-tHSP18.2M	pGG-F-linkerII-G	pGGH A-G
UBI10:AtEH1_∆IDR1-mGFP	pGG-A-pUBI10-C	N/A	pGG-C-AtEH1_∆IDR1-D	pGG-D-mGFP-E	pGGE-tHSP18.2M	pGG-F-linkerII-G	pGGH A-G
UBI10:AtEH1_∆IDR2-mGFP	pGG-A-pUBI10-C	N/A	pGG-C-AtEH1_∆IDR2-D	pGG-D-mGFP-E	pGGE-tHSP18.2M	pGG-F-linkerII-G	pGGH A-G
UBI10:AtEH1_∆IDR3-mGFP	pGG-A-pUBI10-C	N/A	pGG-C-AtEH1_∆IDR3-D	pGG-D-mGFP-E	pGGE-tHSP18.2M	pGG-F-linkerII-G	pGGH A-G
UBI10:AtEH1_∆CC∆IDR3-mGFP	pGG-A-pUBI10-C	N/A	pGG-C-AtEH1_∆CC∆IDR1-D	pGG-D-mGFP-E	pGGE-tHSP18.2M	pGG-F-linkerII-G	pGGH A-G
UBI10:AtEH1_FL-GSL-mGFP	pGG-A-pUBI10-C	N/A	pGG-C-AtEH1-D	pGG-D-GSL-mGFP-E	pGGE-tHSP18.2M	pGG-F-linkerII-G	pGGH A-G
UBI10:AtEH1_8KRG-GSL-mGFP	pGG-A-pUBI10-C	N/A	pGG-C-AtEH1_8KRG-D	pGG-D-GSL-mGFP-E	pGGE-tHSP18.2M	pGG-F-linkerII-G	pGGH A-G	R150G, R162G, R170G, R313G, K237G, K245G, K263G, K289G
UBI10:AtEH1_6DEA-GSL-mGFP	pGG-A-pUBI10-C	N/A	pGG-C-AtEH1_6DEA-D	pGG-D-GSL-mGFP-E	pGGE-tHSP18.2M	pGG-F-linkerII-G	pGGH A-G	D243A, D255A, D294A, E168A, E239A, E265A
UBI10:AtEH1_26PG-GSL-mGFP	pGG-A-pUBI10-C	N/A	pGG-C-AtEH1_26PG-D	pGG-D-GSL-mGFP-E	pGGE-tHSP18.2M	pGG-F-linkerII-G	pGGH A-G	P129G, P132G, P142G, P144G, P151G, P163G, P167G, P171G, P180G, P182G, P189G, P190G, P192G, P194G, P200G
UBI10:AtEH1_12YFS-GSL-mGFP	pGG-A-pUBI10-C	N/A	pGG-C-AtEH1_12YFS-D	pGG-D-GSL-mGFP-E	pGGE-tHSP18.2M	pGG-F-linkerII-G	pGGH A-G	F126S, F141S, F178S, F205S, F224S, F257S, F260S, F300S, Y140S, Y169S, Y211S, Y220S
UBI10:AtEH1_12YFW-GSL-mGFP	pGG-A-pUBI10-C	N/A	pGG-C-AtEH1_12YFW-D	pGG-D-GSL-mGFP-E	pGGE-tHSP18.2M	pGG-F-linkerII-G	pGGH A-G	Y140W, Y169W, Y211W, Y220W, F126W, F141W, F178W, F205W, F224W, F257W, F260W, F300W
UBI10:AtEH1_∆IDR3-GSL-mGFP	pGG-A-pUBI10-C	N/A	pGG-C-AtEH1_∆IDR3-D	pGG-D-GSL-mGFP-E	pGGE-tHSP18.2M	pGG-F-linkerII-G	pGGH A-G
UBI10:AtEH1_EH1-KRE-GSL-mGFP	pGG-A-pUBI10-C	N/A	pGG-C-AtEH1_EH1-KRE-D	pGG-D-GSL-mGFP-E	pGGE-tHSP18.2M	pGG-F-linkerII-G	pGGH A-G	(K42E,K78E, R79E)
UBI10:AtEH1_EH2-KRE-GSL-mGFP	pGG-A-pUBI10-C	N/A	pGG-C-AtEH1_EH2-KRE-D	pGG-D-GSL-mGFP-E	pGGE-tHSP18.2M	pGG-F-linkerII-G	pGGH A-G	(R391, R394, R431)
UBI10:AtEH1_EH1EH2-KRE-GSL-mGFP	pGG-A-pUBI10-C	N/A	pGG-C-AtEH1_EH1EH2-KRE-D	pGG-D-GSL-mGFP-E	pGGE-tHSP18.2M	pGG-F-linkerII-G	pGGH A-G	(K42E,K78E, R79E, R391, R394, R431)
UBI10:AtEH1∆IDR3_EH1-KRE-GSL-mGFP	pGG-A-pUBI10-C	N/A	pGG-C-AtEH1S_EH1-KRE-D	pGG-D-GSL-mGFP-E	pGGE-tHSP18.2M	pGG-F-linkerII-G	pGGH A-G	(K42E,K78E, R79E)
UBI10:AtEH1∆IDR3_EH2-KRE-GSL-mGFP	pGG-A-pUBI10-C	N/A	pGG-C-AtEH1S_EH2-KRE-D	pGG-D-GSL-mGFP-E	pGGE-tHSP18.2M	pGG-F-linkerII-G	pGGH A-G	(R391, R394, R431)
UBI10:AtEH1∆IDR3_EH1EH2-KRE-GSL-mGFP	pGG-A-pUBI10-C	N/A	pGG-C-AtEH1S_EH1EH2-KRE-D	pGG-D-GSL-mGFP-E	pGGE-tHSP18.2M	pGG-F-linkerII-G	pGGH A-G	(K42E,K78E, R79E, R391, R394, R431)
UBI10:AtEH1_IDR1Scr1-GSL-mGFP	pGG-A-pUBI10-C	N/A	pGG-C-AtEH1_IDR1Scr1-D	pGG-D-GSL-mGFP-E	pGGE-tHSP18.2M	pGG-F-linkerII-G	pGGH A-G	Scr1: PPRIGGAIVGNLPVSFGQIPVPTPPHPSQSQGMSPSQSTPNKAQAQSMPSALPLTRNASQSPASNAFGDLGSTNSMLPPESIGANQAGQGPITVATLQGLYGSPPLGSLSYSQSSRPVPQAPHRAVGPFRPKSSTPAPSQPGAQLVVQQKSAGGPGFASGSNATAEGTFAGNGSNFGPSLNNGGKVPGFVGVGPQVNQVSTSSDLNAYETISSSITQSAPNQDNGLLSSPGPSSGPSFPAYHP
UBI10:AtEH1_IDR1Scr2-GSL-mGFP	pGG-A-pUBI10-C	N/A	pGG-C-AtEH1_IDR1Scr2-D	pGG-D-GSL-mGFP-E	pGGE-tHSP18.2M	pGG-F-linkerII-G	pGGH A-G	Scr2: VGPQFQVGGGVAAAHPIPAQPSNLSHSRTGFPPPLGYSLLPPKYVPASPGPQGPPTALFRKPQPVQNSNTISNVAQQPPVSGGYSTGSFTKTGPPSGSVESPLMSSGLSQPTSGVNGSGMSMVSQAFLSLDPTGNVSPHLNNSSFTTPAGAYQPANQNGSPQVIGSNSNPAGNAPEGASEFAQLSRGDPGGQIQGSSGPSSSDNAVLTSPQSPAIKSTSQIPQASPLRGAAGRFPNGAQLIAS
UBI10:AtEH1_MpEH1IDR-GSL-mGFP	pGG-A-pUBI10-C	N/A	pGG-C-AtEH1_MpEH1IDR-D	pGG-D-GSL-mGFP-E	pGGE-tHSP18.2M	pGG-F-linkerII-G	pGGH A-G
UBI10:AtEH1_Pan1IDR-GSL-mGFP	pGG-A-pUBI10-C	N/A	pGG-C-AtEH1_Pan1IDR-D	pGG-D-GSL-mGFP-E	pGGE-tHSP18.2M	pGG-F-linkerII-G	pGGH A-G
UBI10:AtEH1_Ede1IDR-GSL-mGFP	pGG-A-pUBI10-C	N/A	pGG-C-AtEH1_Ede1IDR-D	pGG-D-GSL-mGFP-E	pGGE-tHSP18.2M	pGG-F-linkerII-G	pGGH A-G
UBI10:AtEH1_2xITSN1IDR-GSL-mGFP	pGG-A-pUBI10-C	N/A	pGG-C-AtEH1_2xITSN1IDR-D	pGG-D-GSL-mGFP-E	pGGE-tHSP18.2M	pGG-F-linkerII-G	pGGH A-G
35S:TOL6-GSL-mScarlet	pGG-A-35Sp-C	N/A	pGG-C-TOL6-D	pGG-D-GSL-mScarlet-I-E	pGGE-tHSP18.2M	pGG-F-linkerII-G	pGGP A-G
35S:TOL9-GSL-mScarlet	pGG-A-35Sp-C	N/A	pGG-C-TOL9-D	pGG-D-GSL-mScarlet-I-E	pGGE-tHSP18.2M	pGG-F-linkerII-G	pGGP A-G
35S:DRP2a-GSL-mScarlet	pGG-A-35Sp-C	N/A	pGG-C-DRP2a-D	pGG-D-GSL-mScarlet-I-E	pGGE-tHSP18.2M	pGG-F-linkerII-G	pGGP A-G
35S:GSL-mScarlet-AUXILIN-LIKE1	pGG-A-35Sp-B	pGG-B-mScarlet-I-GSL-C	pGG-C-AUXILIN-L1-D	pGGD017-Decoy	pGGE-tHSP18.2M	pGG-F-linkerII-G	pGGP A-G
35S:PICALM3-GSL-mScarlet	pGG-A-35Sp-C	N/A	pGG-C-PICALM3-D	pGG-D-GSL-mScarlet-I-E	pGGE-tHSP18.2M	pGG-F-linkerII-G	pGGP A-G
UBI10:mScarlet	pGG-A-pUBI10-C	N/A	pGG-C-mScarlet-I-D	pGG-D-Linker-E-v2	pGGE-tHSP18.2M	pGG-F-linkerII-G	pGGP A-G
35S:MED15a-GSL-mScarlet	pGG-A-35Sp-C	N/A	pGG-C-AtMed15a-D	pGG-D-GSL-mScarlet-I-E	pGGE-tHSP18.2M	pGG-F-linkerII-G	pGGP A-G
35S:MED25-GSL-mScarlet	pGG-A-35Sp-C	N/A	pGG-C-MED25-D	pGG-D-GSL-mScarlet-I-E	pGGE-tHSP18.2M	pGG-F-linkerII-G	pGGP A-G
35S:TAF12B-GSL-mScarlet	pGG-A-35Sp-C	N/A	pGG-C-CKH1-D	pGG-D-GSL-mScarlet-I-E	pGGE-tHSP18.2M	pGG-F-linkerII-G	pGGP A-G
35S:TOL3-GSL-mScarlet	pGG-A-35Sp-C	N/A	pGG-C-TOL3-D	pGG-D-GSL-mScarlet-I-E	pGGE-tHSP18.2M	pGG-F-linkerII-G	pGGP A-G
35S:TOL3_TOL6PrLD-GSL-mScarlet	pGG-A-35Sp-C	N/A	pGGC-TOL3_TOL6PrLD-D	pGG-D-GSL-mScarlet-I-E	pGGE-tHSP18.2M	pGG-F-linkerII-G	pGGP A-G
UBI10:AtEH1_FL-GSL-mGFPxUBI10:AtEH1-GSL-mCherry	pGG-A-pUBI10-C	N/A	pGG-C-AtEH1_noBsa_noAarI-D	pGG-D-GSL-mCherry-E	pGGE-tHSP18.2M	pGG-F-linkerII-G	UBI10:AtEH1_FL-GSL-mGFP-A-AarI-SacB-AarI-G
UBI10:AtEH1_FL-GSL-mGFPxUBI10:AtEH1_12YFS-GSL-mCherry	pGG-A-pUBI10-C	N/A	pGG-C-AtEH1_12YFS-D	pGG-D-GSL-mCherry-E	pGGE-tHSP18.2M	pGG-F-linkerII-G	UBI10:AtEH1_FL-GSL-mGFP-A-AarI-SacB-AarI-G
UBI10:AtEH1_FL-GSL-mGFPxUBI10:AtEH1_12YFW-GSL-mCherry	pGG-A-pUBI10-C	N/A	pGG-C-AtEH1_12YFW-D	pGG-D-GSL-mCherry-E	pGGE-tHSP18.2M	pGG-F-linkerII-G	UBI10:AtEH1_FL-GSL-mGFP-A-AarI-SacB-AarI-G
Other vectors:
Construct name:
pLat52:mRFP:NES-2xSpo20p-PABD
pLat52:mRFP:2xP4M-SidM
mRFP:2xPHPLCẟ1
