## Supplementary material for "Biomolecular condensation orchestrates clathrin-mediated endocytosis in plants": MS data

### Sheet: Enriched set
								TPLATE-ClinkerTurboID 24h 28degrees E1 + E2 6 runs vs big TurboID dataset						EH1-ClinkerTurboID 24h 28degrees E1 + E2 pool 3 runs vs big TurboID dataset
protein group	prot_acc	Uniprot ID	MobiDB dc (fraction)	PrLD (Chakrabortee et al 2016 + Powers et al 2019)	prot_name	prot_mass	N baitgroups	Count 2 pep ID	Count 1 pep ID	Mean NSAF	NSAF Ratio	-log(p-value)	Enrichment score	Count 2 pep ID	Count 1 pep ID	Mean NSAF	NSAF Ratio	-log(p-value)	Enrichment score
AT5G57460.1	AT5G57460	Q9FKM4	0.048		TML	70468	3	6	6	0.38	675.97	159.32	107696	3	3	0.317	563.59	120.23	67760
AT1G10290.1	AT1G10290	Q9SE83	0.195		DRP2A	99106	9	6	6	0.303	104.14	35.19	3665	3	3	0.436	149.9	22.61	3389
AT3G01780.1	AT3G01780	F4J8D3	0.053		TPLATE	130825	3	6	6	1.412	102.86	33.71	3467	1	2	0.006	0.41	1.32	1
AT4G25100.1;AT4G25100.2;AT4G25100.3;AT4G25100.4;AT4G25100.5	AT4G25100	P21276	0		ATFSD1, FSD1|Fe superoxide dismutase 1	23776	1	1	3	0.018	35.39	38.85	1375
AT4G32760.1;AT4G32760.2	AT4G32760	Q8L860	0.473	245	TOL9	72918	5	6	6	0.046	33.04	30.65	1013	2	3	0.02	14.52	12.92	188
AT3G48470.2;AT3G48470.1	AT3G48470	F4JF17	0.093		EMB2423|embryo defective 2423	114629	4	4	5	0.011	18.44	39.04	720
AT3G51130.1	AT3G51130	Q9SD33	0		transmembrane protein	45653	4	1	5	0.015	19.67	34.09	671
AT5G21326.1	AT5G21326	Q84VQ3	0		CIPK26|Ca2+regulated serine-threonine protein kinase family protein	49598	4	3	6	0.03	24.74	26.09	645
AT3G13222.1	AT3G13222	Q8VZS6	0.235		GIP1|GBF-interacting protein 1	61775	4	3	4	0.014	19.79	24.99	495
AT5G25220.1;AT5G25220.2	AT5G25220	P48000	0.146	110	KNAT3|homeobox protein knotted-1-like 3	47570	2	1	2	0.009	16.98	27.71	471
AT5G51340.1	AT5G51340	Q9FGN7	0		SCC4|Tetratricopeptide repeat (TPR)-like superfamily protein	81828	1	0	3	0.005	9.77	39.18	383
AT1G59610.1	AT1G59610	Q9LQ55	0.207		DRP2B	100167	11	6	6	0.436	31.3	9.49	297	3	3	0.561	40.27	5.67	228
AT1G20010.1	AT1G20010	P29513	0.051		TUB5|tubulin beta-5 chain	50310	7	2	2	0.232	17.08	14.27	244
AT4G12340.1	AT4G12340	Q9STH7	0.329		copper ion binding protein	19426	6	0	5	0.03	14.92	16.23	242
AT2G42580.1	AT2G42580	Q9SIN1	0.315		TTL3	75414	3	0	4	0.006	9.57	24.4	234	1	2	0.013	19.87	21.42	426
AT1G52340.1	AT1G52340	Q9C826	0		ABA2, ATABA2, ATSDR1, GIN1, ISI4, SDR1, SIS4, SRE1|NAD(P)-binding Rossmann-fold superfamily protein	30253	4	0	5	0.018	13.2	17.03	225
AT2G22560.1	AT2G22560	F4IJK1	0.15		NET2D|Kinase interacting (KIP1-like) family protein	108104	6	3	6	0.012	11.51	19.53	225	0	3	0.013	11.72	11.99	141
AT3G50590.2	AT3G50590	F4J0P2	0.092	61	TWD40-1	174882	10	6	6	0.354	22.38	9.92	222	3	3	0.415	26.26	5.77	152
AT5G35430.1	AT5G35430	Q93ZI7	0.034		Tetratricopeptide repeat (TPR)-like superfamily protein	86683	7	4	6	0.018	12.46	16.23	202	1	2	0.008	5.88	3.27	19
AT1G20760.1	AT1G20760	Q9LM78	0.342		AtEH1	109751	8	6	6	0.188	18.49	10.88	201	3	3	0.867	85.14	9.61	818
AT2G07360.1;AT2G07360.2	AT2G07360	Q84R15	0.152		TASH3	129997	10	6	6	0.364	22.47	7.13	160	3	3	0.436	26.84	4.21	113
AT2G38410.1	AT2G38410	O80910	0.502	109	TOL6	72273	8	6	6	0.04	13.5	11.81	159	3	3	0.105	35.65	9.72	347
AT3G45900.1	AT3G45900	Q6IDC0	0.051		Ribonuclease P protein subunit P38-like protein	45315	3	4	4	0.02	13.35	11.93	159
AT3G51250.1;AT3G51250.2	AT3G51250	Q9SD22	0.175		Senescence/dehydration-associated protein-like protein	49873	7	4	6	0.03	12.12	12.99	157	1	3	0.02	8.12	6.05	49
AT5G38880.1	AT5G38880	Q9FMB4	0.053		AUG5|HAUS augmin-like complex subunit	89126	5	2	6	0.016	11.06	13.79	153
AT5G56290.1	AT5G56290	Q9FMA3	0		ATPEX5, EMB2790, PEX5|peroxin 5	80861	5	5	6	0.026	12.64	11.95	151	3	3	0.022	10.85	6.54	71
AT5G35200.1;AT5G35200.2	AT5G35200	Q9LHS0	0.044	100	PICALM3	61141	5	6	6	0.029	8.25	16.09	133	1	3	0.021	5.98	7.39	44
AT5G42080.1;AT5G42080.4	AT5G42080	P42697	0		DRP1A	68130	10	6	6	0.05	12.38	9.12	113	3	3	0.23	57.35	9.2	528
AT3G12760.1	AT3G12760	Q9LTV9	0		defective in cullin neddylation protein	28991	7	3	6	0.049	10.06	11.1	112
AT3G55020.1;AT3G55020.2;AT3G55020.3	AT3G55020	F4JF82	0.271		Ypt/Rab-GAP domain of gyp1p superfamily protein	91697	7	6	6	0.02	9.66	11.54	111
AT5G22770.1;AT5G22770.2;AT5G22770.3;AT5G22770.4;AT5G22770.5;AT5G22770.6	AT5G22770	Q8LPL6	0.027		AP2A1	112078	11	6	6	0.048	12.36	8.94	110	3	3	0.151	38.9	7.88	307
AT1G03040.1;AT1G03040.2;AT1G03040.3;AT4G02590.1;AT4G02590.2;AT4G02590.3	AT1G03040	Q93Y00	0.103		basic helix-loop-helix (bHLH) DNA-binding superfamily protein	32683	6	0	6	0.03	9.29	11.71	109
AT1G77680.1	AT1G77680	Q0WPN0	0.123		AtRRP44B, RRP44B, SOV|Ribonuclease II/R family protein	116769	1	0	2	0.002	4.55	23.23	106
AT1G63800.1;AT1G63800.2;AT5G41340.1;AT5G41340.2	AT1G63800	P42749	0		UBC5|ubiquitin-conjugating enzyme 5	21165	5	1	3	0.025	12.07	8.54	103
AT1G80350.1	AT1G80350	Q9SEX2	0.256		AAA1, ATKTN1, BOT1, ERH3, FRA2, FRC2, FRC4, FTR, KTN1, LUE1|P-loop containing nucleoside triphosphate hydrolases superfamily protein	57201	8	5	6	0.035	10.3	9.89	102
AT1G32470.1;AT2G35370.1	AT1G32470	Q9LQL0	0		Single hybrid motif superfamily protein	17886	2	0	3	0.018	11.94	8.44	101
AT1G32050.1	AT1G32050	Q9C6X2	0.125		SCAMP5	30041	6	6	6	0.073	7.87	12.7	100
AT1G66080.1	AT1G66080	Q9C8D7	0		hikeshi-like protein	21084	3	0	3	0.015	11.51	8.69	100
AT2G47680.1	AT2G47680	O22243	0		zinc finger (CCCH type) helicase family protein	115011	2	0	2	0.003	5.05	19.85	100
AT4G15090.1;AT4G15090.2;AT4G15090.3;AT4G15090.4;AT4G15090.5	AT4G15090	Q9SWG3	0.029		FAR1|FRS (FAR1 Related Sequences) transcription factor family	95388	6	6	6	0.023	9.21	9.63	89	0	3	0.009	3.4	2.87	10
AT5G47010.1	AT5G47010	Q9FJR0	0	308	ATUPF1, LBA1, UPF1|RNA helicase	136783	7	0	5	0.004	5.85	14.72	86	2	3	0.01	13.23	17.77	235
AT5G61890.1	AT5G61890	Q9FH54	0	77	ERF114|Integrase-type DNA-binding superfamily protein	27709	5	0	6	0.025	6.9	12.31	85
AT3G11750.1	AT3G11750	Q9SF23	0		FOLB1|Dihydroneopterin aldolase	16271	6	3	3	0.046	14.35	5.64	81
AT3G03320.1	AT3G03320	Q9SRN6	0		RNA-binding ASCH domain protein	27101	5	1	6	0.03	7.74	10.07	78
AT2G39260.1	AT2G39260	F4IUX6	0.235		regulator of nonsense transcripts UPF2	133879	6	2	6	0.007	6.28	12.23	77
AT4G14030.1;AT4G14030.2	AT4G14030	O23264	0		AtSBP1, SBP1|selenium-binding protein 1	54023	7	3	5	0.016	8.68	8.76	76
AT1G48110.1;AT1G48110.2	AT1G48110	F4HWS5	0.333		ECT7|evolutionarily conserved C-terminal region 7	70819	5	2	2	0.006	9.15	8.19	75
AT3G52890.1;AT3G52890.2;AT3G52890.3;AT3G52890.4	AT3G52890	Q9LFA2	0.269		KIPK|KCBP-interacting protein kinase	102630	4	0	3	0.004	5.98	12.28	73
AT3G19720.1;AT3G19720.2;AT3G19720.3	AT3G19720	Q84N64	0		ARC5, DRP5B|P-loop containing nucleoside triphosphate hydrolases superfamily protein	87116	3	1	3	0.005	7.31	9.8	72
AT2G30330.1;AT2G30330.2	AT2G30330	O22929	0		BLOS1|GCN5L1 family protein	17367	3	0	2	0.015	11.07	6.38	71
AT3G11270.1;AT3G11270.2;AT5G05780.1;AT5G05780.2	AT3G11270	Q9C774	0		MEE34|Mov34/MPN/PAD-1 family protein	35064	4	0	3	0.013	9.91	7.03	70
AT1G33410.1;AT1G33410.2	AT1G33410	Q9C811	0		ATNUP160, NUP160, SAR1|SUPPRESSOR OF AUXIN RESISTANCE1	168816	9	6	6	0.019	7.74	8.86	69
AT5G15640.1;AT5G15640.2	AT5G15640	Q949U9	0		Mitochondrial substrate carrier family protein	34704	3	0	2	0.006	8.49	8.09	69
AT1G61850.1;AT1G61850.2	AT1G61850	F4HX15	0.054		phospholipase A I-like protein	135135	3	0	3	0.003	4.55	14.95	68
AT2G29400.1;AT3G46820.1;AT5G59160.1;AT5G59160.2;AT5G59160.3	AT2G29400	P30366	0		PP1-AT, TOPP1|type one protein phosphatase 1	36255	5	0	3	0.01	8.33	8.17	68
AT3G22270.1	AT3G22270	F4J077	0.207		AtPAT1H1, PAT1H1|Topoisomerase II-associated protein PAT1	85593	6	4	5	0.014	7.8	8.4	66	3	3	0.077	43.43	13.88	603
AT4G37830.1	AT4G37830	Q9T070	0		cytochrome c oxidase-like protein	11228	7	3	6	0.089	8.24	8.06	66
AT2G17250.1	AT2G17250	F4IMH3	0.059		EMB2762, NOC4|CCAAT-binding factor	65307	2	0	3	0.006	7.29	8.9	65
AT5G01320.1	AT5G01320	Q9M040	0		Thiamine pyrophosphate dependent pyruvate decarboxylase family protein	65423	4	2	2	0.01	10.71	6.04	65
AT1G06070.1	AT1G06070	Q9LNE0	0.468	91	bZIP69|Basic-leucine zipper (bZIP) transcription factor family protein	47102	2	0	2	0.006	8.34	7.63	64
AT1G27960.1;AT1G27960.3	AT1G27960	Q500V8	0.037		ECT9|evolutionarily conserved C-terminal region 9	61238	5	0	4	0.008	7.27	8.76	64
AT3G61415.1;AT3G61415.2	AT3G61415	Q8LF97	0.134		ASK21, SK21|SKP1-like 21	39997	4	0	3	0.008	8.13	7.66	62
AT4G33250.1	AT4G33250	Q9SZA3	0		ATTIF3K1, EIF3K, TIF3K1|eukaryotic translation initiation factor 3K	25712	3	0	3	0.013	8.34	7.39	62
AT3G60190.1	AT3G60190	Q9FNX5	0		DRP1E	69760	9	6	6	0.206	9.97	6.15	61	3	3	0.336	16.23	4.05	66
AT2G44970.1;AT2G44970.2;AT2G44970.3	AT2G44970	Q84WV5	0.052		alpha/beta-Hydrolases superfamily protein	54691	2	1	3	0.008	8.2	7.16	59
AT1G21630.3;AT1G21630.1	AT1G21630	F4HY33	0.478	82	AtEH2	131770	11	6	6	0.274	11.26	5.15	58	3	3	0.835	34.25	4.55	156
AT1G67140.1;AT1G67140.2;AT1G67140.3	AT1G67140	F4HRS2	0.11		SWEETIE	244099	4	0	4	0.002	3.71	15.61	58
AT3G47690.1	AT3G47690	Q7XJ60	0.268		AtEB1a, ATEB1H2, EB1a|microtubule end binding protein EB1A	31061	7	4	5	0.032	8.31	6.89	57
AT1G79090.1;AT1G79090.2;AT1G79090.3	AT1G79090	Q0WPK4	0.127	133	PAT1|topoisomerase II-associated protein	88784	8	6	6	0.083	8.87	6.27	56	3	3	0.09	9.65	3.47	33
AT1G65580.1	AT1G65580	Q84W55	0.022		FRA3|Endonuclease/exonuclease/phosphatase family protein	121634	4	0	3	0.003	5.08	10.79	55
AT5G12030.1	AT5G12030	O81822	0		AT-HSP17.6A, HSP17.6, HSP17.6A|heat shock protein 17.6A	17674	6	3	5	0.05	7.25	7.57	55
AT5G59420.1	AT5G59420	Q93Y40	0		ORP3C|OSBP(oxysterol binding protein)-related protein 3C	51933	10	5	6	0.03	7.11	7.72	55
AT1G07530.1	AT1G07530	Q9XE58	0.156		ATGRAS2, GRAS2, SCL14|SCARECROW-like 14	85875	7	3	6	0.013	5.98	8.84	53	0	2	0.006	2.59	1.65	4
AT2G06850.1	AT2G06850	Q39099	0		EXGT-A1, EXT, XTH4|xyloglucan endotransglucosylase/hydrolase 4	34269	7	6	6	0.076	7.9	6.67	53
AT1G71950.1	AT1G71950	Q9C8W7	0		SPI-1|Proteinase inhibitor, propeptide	14843	7	3	6	0.095	7.27	7.19	52	1	2	0.057	4.36	1.71	7
AT1G50730.1;AT1G50730.2;AT1G50730.3	AT1G50730	F4I6L0	0.027		hypothetical protein	103904	4	2	3	0.006	6.86	7.14	49
AT3G60830.1	AT3G60830	Q8L4Y5	0		ARP7, ARP7, ATARP7|actin-related protein 7	39879	7	0	5	0.014	6.02	8.09	49
AT5G19320.1;AT5G19320.2	AT5G19320	Q9M651	0.092		RANGAP2|RAN GTPase activating protein 2	59615	9	6	6	0.045	7.27	6.71	49	1	2	0.014	2.32	0.98	2
AT2G05170.1	AT2G05170	Q9SJ40	0		ATVPS11, VPS11|vacuolar protein sorting 11	105645	10	6	6	0.058	7.78	6.06	47	2	3	0.015	2.04	1.45	3
AT5G17620.1	AT5G17620	Q0WTP1	0		AUG7|nuclear matrix protein	36986	7	5	6	0.046	6.95	6.73	47
AT5G50960.1	AT5G50960	Q8H1Q2	0		NBP35	37282	9	1	6	0.02	5.87	7.97	47
AT2G37970.1	AT2G37970	F4IRX7	0		AtHBP2, HBP2, SOUL-1|SOUL heme-binding family protein	27334	6	4	6	0.058	5.64	8.2	46	0	2	0.02	1.96	1.48	3
AT3G30841.1;AT3G30841.2;AT4G09520.1	AT3G30841	Q9LHK9	0.042		Cofactor-independent phosphoglycerate mutase	53258	6	0	5	0.01	5.79	7.95	46
AT3G60740.1;AT3G60740.2	AT3G60740	Q8L5R3	0		CHO, EMB133, TFC D, TTN1|ARM repeat superfamily protein	139827	7	5	6	0.018	6.56	7.05	46
AT1G75270.1	AT1G75270	Q9FRL8	0		DHAR2|dehydroascorbate reductase 2	23392	6	3	6	0.053	6.26	7.17	45
AT1G58230.1;AT1G58230.2;AT1G58230.3	AT1G58230	F4I9T0	0		BCHB|binding protein	292593	11	6	6	0.021	6.56	6.77	44	0	2	0.002	0.56	0.07	0
AT3G59290.1	AT3G59290	Q93YP4	0.39	150	EPSIN3	109626	11	6	6	0.051	7.05	6.25	44	3	3	0.06	8.34	3.74	31
AT2G36130.1	AT2G36130	Q9SIH1	0		Cyclophilin-like peptidyl-prolyl cis-trans isomerase family protein	18221	8	0	4	0.024	6.32	6.84	43
AT2G38440.1	AT2G38440	Q5XPJ9	0.256		ATSCAR2, DIS3, ITB1, SCAR2, WAVE4|SCAR homolog 2	151491	9	4	6	0.011	5.78	7.32	42
AT5G51140.1;AT5G51140.2	AT5G51140	Q9LU60	0		Pseudouridine synthase family protein	44596	6	3	4	0.017	7.32	5.74	42
AT1G01940.1	AT1G01940	Q9LPC7	0		Cyclophilin-like peptidyl-prolyl cis-trans isomerase family protein	17492	6	3	6	0.085	6.64	6.22	41
AT4G10750.1	AT4G10750	O82487	0.07		Phosphoenolpyruvate carboxylase family protein	38380	3	0	3	0.009	6.76	6.03	41
AT4G14110.1	AT4G14110	P43255	0		COP9, CSN8, EMB143, FUS7|COP9 signalosome, subunit CSN8	22532	6	0	3	0.017	7.64	5.39	41
AT4G14430.1	AT4G14430	O23299	0		ATECI2, ECHIB, ECI2, IBR10, PEC12|indole-3-butyric acid response 10	25757	8	0	6	0.026	5.6	7.36	41
AT4G15570.1;AT4G15570.2;AT4G15570.3;AT4G15570.4	AT4G15570	B6SFA4	0.046		MAA3|P-loop containing nucleoside triphosphate hydrolases superfamily protein	91482	6	0	6	0.01	5.12	7.95	41
AT4G16440.1	AT4G16440	Q94CL6	0		GOLLUM, NAR1|ferredoxin hydrogenase	52471	9	5	6	0.03	6.29	6.56	41
AT4G34110.1	AT4G34110	P42731	0.084	134	PAB2	68629	5	0	4	0.006	5.32	7.73	41
AT5G48335.1	AT5G48335	Q6AWV7	0		hypothetical protein	12773	6	0	5	0.044	6.28	6.47	41
AT1G55325.1;AT1G55325.2;AT1G55325.3;AT1G55325.4	AT1G55325	F4I096	0.053		GCT, MAB2, MED13|RNA polymerase II transcription mediator	208331	3	0	3	0.003	4.29	9.23	40
AT2G25430.1	AT2G25430	Q8LF20	0.211		ATECA4, PICALM4A	72039	11	6	6	0.063	5.96	6.75	40	3	3	0.141	13.42	5.23	70
AT4G29380.1;AT4G29380.2	AT4G29380	Q9M0E5	0.049		AtVPS15, VPS15|protein kinase family protein / WD-40 repeat family protein	168017	8	6	6	0.028	6.46	6.16	40	3	3	0.024	5.52	2.99	17
AT1G58060.1	AT1G58060	F4I9Q5	0		RNA helicase family protein	163498	7	1	5	0.006	5.15	7.66	39
AT3G46960.1;AT3G46960.2;AT3G46960.3	AT3G46960	F4JAA5	0.066		SKI2|RNA helicase, ATP-dependent, SK12/DOB1 protein	151088	6	6	6	0.011	5.41	7.26	39	2	3	0.01	5.1	3.76	19
AT4G23420.1;AT4G23420.2;AT4G23420.3;AT4G23420.4;AT4G23420.5;AT4G23430.1;AT4G23430.2	AT4G23420	Q8H1Q6	0		NAD(P)-binding Rossmann-fold superfamily protein	34047	6	0	3	0.009	6.71	5.64	38
AT5G64260.1	AT5G64260	Q9FE06	0		EXL2|EXORDIUM like 2	32654	9	0	6	0.03	5.6	6.75	38
AT1G16270.1;AT1G16270.2;AT1G16270.3;AT1G79570.1;AT1G79570.2;AT1G79570.3;AT1G79570.4;AT1G79570.5	AT1G16270	Q9SA26	0.122	125	kinase superfamily with octicosapeptide/Phox/Bem1p domain-containing protein	126702	8	0	5	0.007	5.13	7.15	37
AT1G47900.1;AT1G47900.2;AT1G47900.3	AT1G47900	Q9C698	0.185		filament-like protein (DUF869)	118466	5	0	3	0.003	4.79	7.55	36	0	2	0.007	9.32	17.02	159
AT1G79150.1	AT1G79150	F4IDJ0	0.211		binding protein	94830	3	0	3	0.004	5.17	7.02	36
AT2G39900.1	AT2G39900	O04193	0		WLIM2a|GATA type zinc finger transcription factor family protein	21887	8	2	6	0.048	5.34	6.51	35
AT5G06960.1;AT5G06960.2;AT5G06960.3	AT5G06960	Q39163	0.194		OBF5, TGA5|OCS-element binding factor 5	36868	7	0	3	0.014	6.8	4.96	34
AT5G16470.1;AT5G16470.2	AT5G16470	Q9FFD8	0.837		MBS2|zinc finger (C2H2 type) family protein	11232	8	2	6	0.081	5.1	6.65	34
AT5G64430.1	AT5G64430	Q9FGF3	0	152	Octicosapeptide/Phox/Bem1p family protein	56406	7	4	5	0.027	6.45	5.2	34	3	3	0.112	26.38	7.53	199
AT3G23150.1;AT3G23150.2	AT3G23150	Q0WPQ2	0		ETR2|Signal transduction histidine kinase, hybrid-type, ethylene sensor	85558	2	0	2	0.003	4.62	7.14	33
AT5G24460.1	AT5G24460	Q9FGE4	0.137		RING-H2 zinc finger protein	33428	7	5	6	0.049	5.61	5.93	33
AT3G11330.1	AT3G11330	Q8VYG9	0.048		PIRL9|plant intracellular ras group-related LRR 9	55469	6	3	5	0.021	5.89	5.46	32
AT3G48530.1	AT3G48530	Q8LBB2	0		KINgamma, KING1|SNF1-related protein kinase regulatory subunit gamma 1	47392	4	0	2	0.006	6.65	4.8	32
AT1G08680.1;AT1G08680.4;AT1G08680.5	AT1G08680	Q8RXE7	0.242		AGD14, ZIGA4|ARF GAP-like zinc finger-containing protein ZIGA4	71300	8	6	6	0.098	5.28	5.88	31	3	3	0.217	11.73	4.48	53
AT1G65290.1	AT1G65290	O80800	0		mtACP2|mitochondrial acyl carrier protein 2	14158	7	0	6	0.087	5.44	5.75	31
AT3G55480.2	AT3G55480	Q9M2T1	0.078		AP3B, PAT2	122911	5	2	5	0.007	4.76	6.58	31	0	2	0.005	3.11	2.09	6
AT5G02240.1	AT5G02240	Q94EG6	0		NAD(P)-binding Rossmann-fold superfamily protein	27086	7	3	5	0.033	5.26	5.81	31
AT1G67310.1	AT1G67310	Q9FYG2	0.053		Calmodulin-binding transcription activator protein with CG-1 and Ankyrin domain	112994	5	6	6	0.018	5.28	5.68	30
AT2G25930.1	AT2G25930	O82804	0.383	181	ELF3, PYK20|hydroxyproline-rich glycoprotein family protein	77158	4	0	3	0.005	5.14	5.84	30
AT3G01310.1;AT3G01310.2;AT3G01310.3;AT5G15070.1;AT5G15070.2;AT5G15070.3;AT5G15070.4;AT5G15070.5;AT5G15070.6;AT5G15070.7	AT3G01310	F4J8C7	0.038		AtVIP1, VIH2, VIP1|Phosphoglycerate mutase-like family protein	119452	6	0	3	0.003	4.2	7.21	30
AT5G10730.1	AT5G10730	Q93VH5	0		NAD(P)-binding Rossmann-fold superfamily protein	31025	5	0	2	0.007	6.32	4.73	30
AT5G20960.1;AT5G20960.2	AT5G20960	Q7G193	0		AAO1, AO1, AOalpha, ATAO, AtAO1, AT-AO1|aldehyde oxidase 1	149459	3	0	2	0.002	3.6	8.43	30
AT5G50840.1;AT5G50840.2	AT5G50840	Q8RXD7	0		alpha-taxilin-like protein	46767	4	4	5	0.034	6.11	4.99	30
AT4G13350.1;AT4G13350.2	AT4G13350	Q8W4K6	0.424	160	NIG|NSP (nuclear shuttle protein)-interacting GTPase	64987	4	0	3	0.006	4.85	5.93	29	3	3	0.074	65.12	28.12	1831
AT5G09960.1;AT5G09960.3	AT5G09960	Q67XU1	0.92		sorbin/SH3 domain protein	12867	6	0	4	0.039	5.43	5.43	29
AT5G12240.1;AT5G12240.2	AT5G12240	Q6NQD2	0.211		octanoyltransferase	7815	7	0	6	0.092	4.79	5.86	28
AT1G11480.1	AT1G11480	Q94C21	0.502		eukaryotic translation initiation factor-like protein	64017	7	4	6	0.02	4.67	5.79	27	3	3	0.073	17.46	6.09	106
AT1G29940.1	AT1G29940	F4I366	0		NRPA2|nuclear RNA polymerase A2	132297	8	0	5	0.004	3.92	6.79	27
AT1G79190.1;AT1G79190.2	AT1G79190	F4IDJ4	0.015		ARM repeat superfamily protein	148105	8	6	6	0.037	5.49	4.91	27	3	3	0.036	5.41	2.74	15
AT2G31660.1	AT2G31660	F4IRR2	0.037		EMA1, SAD2, URM9|ARM repeat superfamily protein	119172	7	0	5	0.007	4.54	5.95	27
AT5G11110.1	AT5G11110	Q9FY54	0.07		ATSPS2F, KNS2, SPS1, SPS2F, SPSA2|sucrose phosphate synthase 2F	116893	11	6	6	0.016	4.57	5.98	27	1	2	0.01	2.97	1.19	4
AT5G35980.1	AT5G35980	Q9FGC1	0	111	YAK1|YAK1-like protein 1	105457	9	6	6	0.028	5.25	5.17	27	3	3	0.063	11.87	4.39	52
AT1G65220.1	AT1G65220	Q93ZY6	0		ARM repeat superfamily protein	47031	4	2	2	0.027	7.94	3.29	26
AT5G28840.1;AT5G28840.2	AT5G28840	Q93VR3	0		GME|GDP-D-mannose 3~,5~-epimerase	42731	6	1	5	0.024	4.47	5.72	26
AT5G16510.1;AT5G16510.2	AT5G16510	Q9FFD2	0		RGP5, RGP5|Alpha-1,4-glucan-protein synthase family protein	38560	8	3	6	0.026	4.38	5.79	25
AT5G17560.1	AT5G17560	Q9LF68	0		BolA4|BolA-like family protein	19526	9	1	6	0.085	5.66	4.46	25
AT5G37130.1	AT5G37130	F4K5W3	0		Protein prenylyltransferase superfamily protein	99195	9	6	6	0.039	4.94	5.02	25
AT5G38650.1;AT5G38660.2	AT5G38650	Q9FFV7	0		Proteasome maturation factor UMP1	15801	2	0	2	0.016	7.09	3.49	25
AT1G60070.1;AT1G60070.2	AT1G60070	Q9ZUI6	0		AP1G2	94610	10	5	5	0.021	5.72	4.2	24	3	3	0.024	6.41	3.54	23
AT2G45260.1	AT2G45260	O22146	0.061		myosin-4 protein (DUF641)	48057	10	6	6	0.043	5.08	4.8	24	3	3	0.087	10.16	3.76	38
AT2G45990.1;AT2G45990.2;AT2G45990.3;AT2G45990.4	AT2G45990	O82790	0		ribosomal RNA small subunit methyltransferase G	30094	6	0	6	0.023	3.95	5.98	24
AT4G17720.1	AT4G17720	Q8LA96	0.198		RNA-binding (RRM/RBD/RNP motifs) family protein	33527	8	6	6	0.067	4.4	5.48	24
AT4G18130.1	AT4G18130	P42498	0.018		PHYE|phytochrome E	122438	5	3	5	0.007	4.33	5.43	24
AT4G18600.1;AT4G18600.2;AT4G18600.3;AT4G18600.4;AT4G18600.5	AT4G18600	Q5XPK0	0.183		ATSCAR-LIKE, SCARL, WAVE5|SCAR family protein	221984	9	6	6	0.008	4.1	5.82	24	0	2	0.003	1.4	0.65	1
AT1G64790.1;AT1G64790.3	AT1G64790	F4I894	0		ILA, NOXY7|ILITYHIA	284599	11	6	6	0.022	4.94	4.63	23	1	3	0.005	1.02	0.45	0
AT4G25880.1;AT4G25880.2;AT4G25880.5	AT4G25880	Q9C5E7	0.24	108	APUM6, PUM6|pumilio 6	96044	6	5	6	0.028	4.54	5.03	23	3	3	0.03	4.79	3.16	15
AT1G22950.1	AT1G22950	Q3ED68	0.141		2-oxoglutarate (2OG) and Fe(II)-dependent oxygenase superfamily protein	45722	8	3	5	0.022	4.98	4.44	22
AT3G09370.1;AT3G09370.2;AT3G09370.3	AT3G09370	Q8H1P9	0.43		AtMYB3R3, MYB3R-3|myb domain protein 3r-3	56085	4	0	2	0.005	5.3	4.16	22
AT1G54490.1	AT1G54490	Q9FQ04	0.027	73	AIN1, ATXRN4, EIN5, XRN4|exoribonuclease 4	107709	10	6	6	0.049	4.93	4.16	21	3	3	0.067	6.75	2.77	19
AT1G72880.1;AT1G72880.2	AT1G72880	Q84MD7	0.07		Survival protein SurE-like phosphatase/nucleotidase	40649	5	1	3	0.018	6.13	3.44	21
AT2G19520.1	AT2G19520	O22607	0.179		ACG1, ATMSI4, FVE, MSI4, NFC04, NFC4|Transducin family protein / WD-40 repeat family protein	55725	10	5	6	0.024	4.33	4.82	21
AT3G03950.1;AT3G03950.3	AT3G03950	Q8W573	0		ECT1|evolutionarily conserved C-terminal region 1	47914	6	2	5	0.031	5.14	3.99	21	2	3	0.052	8.55	4.05	35
AT4G01897.1	AT4G01897	Q8LC12	0		dihydroorotate dehydrogenase	14149	8	6	6	0.183	5.69	3.71	21	0	2	0.041	1.26	0.39	0
AT5G24710.1	AT5G24710	F4KIH8	0.116		TWD40-2	147978	12	6	6	0.675	6.14	3.49	21	3	3	0.69	6.28	2.01	13
AT1G03475.1	AT1G03475	Q9LR75	0		ATCPO-I, HEMF1, LIN2|Coproporphyrinogen III oxidase	43769	7	0	2	0.005	5.16	3.79	20
AT1G55890.1	AT1G55890	Q9LG23	0		Tetratricopeptide repeat (TPR)-like superfamily protein	44966	7	0	3	0.009	5.24	3.86	20
AT1G63810.1;AT1G63810.2	AT1G63810	Q0WVM5	0.02		nucleolar protein	120074	6	4	4	0.008	4.75	4.29	20
AT2G26280.1;AT2G26280.3	AT2G26280	O64843	0.097		CID7|CTC-interacting domain 7	62109	9	6	6	0.063	4.99	3.98	20	3	3	0.065	5.14	2.27	12
AT3G16857.1;AT3G16857.2	AT3G16857	Q940D0	0.148	85	ARR1, RR1|response regulator 1	72865	7	6	6	0.022	3.88	5.07	20	3	3	0.043	7.46	3.88	29
AT3G61670.1;AT3G61670.2	AT3G61670	Q9M371	0.237	77	extra-large G-like protein, putative (DUF3133)	87322	7	2	6	0.01	3.4	5.86	20
AT4G36080.1;AT4G36080.2;AT4G36080.3	AT4G36080	F4JPL2	0.02		phosphotransferases/inositol or phosphatidylinositol kinase	433319	6	2	3	0.001	2.59	7.64	20	2	2	0.006	10.39	20.41	212
AT5G16120.1;AT5G16120.2;AT5G16120.3;AT5G16120.4	AT5G16120	Q9C5I9	0		MAGL15|alpha/beta-Hydrolases superfamily protein	39259	11	6	6	0.079	5.26	3.82	20
AT5G41190.1	AT5G41190	Q9FLL1	0.128		AtNOB1, NOB1|RNA-binding NOB1-like protein	66684	8	6	6	0.038	4.81	4.14	20	2	2	0.024	2.97	0.81	2
AT1G22870.1;AT1G22870.4	AT1G22870	F4I313	0.267		SCYL2A|kinase family with ARM repeat domain-containing protein	99993	6	5	5	0.017	4.58	4.06	19	3	3	0.036	9.47	4.93	47
AT5G13330.1	AT5G13330	Q9LYU3	0.632		Rap2.6L|related to AP2 6l	24273	6	1	4	0.036	5.23	3.65	19	1	3	0.044	6.36	4.55	29
AT2G47210.1;AT2G47210.2;AT2G47210.3	AT2G47210	Q8VZL6	0.32		ATSWC4|myb-like transcription factor family protein	49793	4	1	5	0.014	2.84	6.27	18	3	3	0.042	8.47	7.9	67
AT5G64830.1;AT5G64830.2	AT5G64830	Q9LV94	0		programmed cell death 2 C-terminal domain-containing protein	42629	7	2	3	0.017	5.56	2.83	16	1	3	0.024	7.78	5.81	45
AT3G10850.1	AT3G10850	O24496	0		GLX2-2, GLY2|Metallo-hydrolase/oxidoreductase superfamily protein	28773	7	0	3	0.013	4.54	3.28	15	1	2	0.028	9.94	4.13	41
AT3G07100.1	AT3G07100	Q9SFU0	0.238	269	AtSEC24A, ERMO2, SEC24A|Sec23/Sec24 protein transport family protein	113887	8	6	6	0.014	2.49	5.72	14	3	3	0.028	4.78	4.44	21
AT2G01190.1	AT2G01190	Q9ZU48	0.364	217	PDE331|Octicosapeptide/Phox/Bem1p family protein	77289	5	4	5	0.014	3.74	3.41	13	3	3	0.035	9.67	4.37	42
AT5G12150.1;AT5G12150.2;AT5G19390.1;AT5G19390.2;AT5G19390.3;AT5G19390.4	AT5G12150	Q9FMP8	0.126		PHGAP1|Rho GTPase activation protein (RhoGAP) with PH domain-containing protein	91296	5	0	3	0.005	3.88	3.45	13	1	2	0.009	7.73	4.41	34
AT5G65170.1	AT5G65170	Q9FJP8	0		VQ motif-containing protein	39211	6	0	3	0.014	2.94	4.33	13	2	3	0.037	7.86	5.22	41
AT3G18230.1	AT3G18230	Q9LJQ7	0.21	204	Octicosapeptide/Phox/Bem1p family protein	70947	8	0	4	0.006	3.31	3.61	12	3	3	0.036	19.9	9.81	195
AT1G29350.1	AT1G29350	F4I1G1	0.491	120	RNA polymerase II degradation factor-like protein (DUF1296)	90824	8	4	6	0.019	3.06	3.23	10	3	3	0.069	11.27	4.06	46
AT1G50240.2;AT1G50240.3	AT1G50240	Q2QAV0	0		FU, TIO|kinase family with ARM repeat domain-containing protein	145322	9	6	6	0.019	2.87	3.35	10	3	3	0.125	19.13	5.05	97
AT5G44150.1	AT5G44150	F4K8S5	0.225		phosphorelay protein	39020	6	2	5	0.023	3.35	3.11	10	3	3	0.088	12.68	4.63	59
AT2G17930.1	AT2G17930	F4IPJ1	0.046		Phosphatidylinositol 3- and 4-kinase family protein with FAT domain-containing protein	436075	7	3	3	0.003	3.12	2.82	9	3	3	0.016	17.29	13.65	236
AT2G35630.1	AT2G35630	Q94FN2	0.109		GEM1, MOR1|ARM repeat superfamily protein	217413	12	6	6	0.046	3.37	2.75	9	3	3	0.219	15.96	3.79	60
AT2G45620.1	AT2G45620	O64642	0.297	95	URT1|Nucleotidyltransferase family protein	85710	8	6	6	0.029	2.96	3.12	9	3	3	0.135	13.54	3.79	51
AT4G32285.1;AT4G32285.2	AT4G32285	Q8S9J8	0.17		CAP1, PICALM4B	70510	11	6	6	0.123	3.5	2.71	9	3	3	0.328	9.3	2.52	23
AT1G08720.1;AT1G08720.2	AT1G08720	Q9FPR3	0.244		ATEDR1, EDR1|Protein kinase superfamily protein	103524	6	2	3	0.006	3.71	2.24	8	3	3	0.026	14.98	8.38	126
AT1G08370.1	AT1G08370	Q9SJF3	0.332		ATDCP1, DCP1|decapping 1	40585	8	3	6	0.032	2.65	2.64	7	3	3	0.108	8.95	3.08	28
AT1G71410.1;AT1G71410.2	AT1G71410	Q9C9H8	0.281	76	SCYL2B|ARM repeat superfamily protein	98702	6	4	5	0.011	2.39	3.08	7	3	3	0.063	13.91	6.17	86
AT4G12770.1;AT4G12770.2	AT4G12770	Q0WQ57	0.692		AUXILIN-LIKE2|Chaperone DnaJ-domain superfamily protein	98268	9	5	5	0.021	2.91	2.46	7	3	3	0.334	45.86	6.91	317
AT1G75660.1	AT1G75660	Q9FQ03	0.251	197	AtXRN3, XRN3|5~-3~ exoribonuclease 3	116752	7	1	6	0.007	2.1	2.78	6	3	3	0.023	6.77	3.75	25
AT1G61690.1	AT1G61690	Q6NPS1	0.449		phosphoinositide binding protein	128866	6	0	3	0.003	2.41	2.25	5	2	3	0.013	10.25	8.4	86
AT2G32700.1;AT2G32700.2;AT2G32700.3;AT2G32700.4;AT2G32700.5;AT2G32700.6;AT2G32700.7	AT2G32700	O48847	0.146	130	LUH, MUM1|LEUNIG-like protein	85461	7	6	6	0.029	2.09	2.6	5	3	3	0.15	10.79	3.5	38
AT3G01560.1	AT3G01560	F4J3J5	0.44	189	proline-rich receptor-like kinase, putative (DUF1421)	55458	10	4	6	0.028	2.15	2.11	5	3	3	0.138	10.56	3.04	32
AT5G18230.1;AT5G18230.2	AT5G18230	F4JWJ7	0.395	78	transcription regulator NOT2/NOT3/NOT5 family protein	92895	9	6	6	0.02	2.38	2.14	5	3	3	0.086	10.25	3.22	33
AT5G18590.1;AT5G18590.2	AT5G18590	Q0WWX4	0.044		Galactose oxidase/kelch repeat superfamily protein	77591	7	0	3	0.005	2.1	2.39	5	3	3	0.027	12.08	9.83	119
AT5G19400.1;AT5G19400.2;AT5G19400.3;AT5G19400.4;AT5G19400.5	AT5G19400	A9QM73	0.116	169	SMG7|Telomerase activating protein Est1	116933	7	1	4	0.005	2.15	1.65	4	3	3	0.099	41.62	9.99	416
AT1G21660.1	AT1G21660	Q9XI12	0.3		AUXILIN-LIKE3|Chaperone DnaJ-domain superfamily protein	56876	6	0	2	0.005	2.28	1.21	3	3	3	0.075	36.98	14	518
AT1G33050.1;AT1G33050.2;AT1G33050.3;AT1G33050.4;AT1G33050.5;AT1G33050.6	AT1G33050	Q8VYZ1	0.157		hypothetical protein	75236	4	2	3	0.008	2.45	1.25	3	2	3	0.028	8.06	4.3	35
AT1G43850.1;AT1G43850.2	AT1G43850	Q8W234	0.246	169	SEU|SEUSS transcriptional co-regulator	96172	7	6	6	0.042	1.54	1.76	3	3	3	0.246	9.02	2.61	24
AT4G04920.1;AT4G04920.2;AT4G04920.3	AT4G04920	F4JGZ2	0		AtSFR6, IEN1, MED16, SFR6, YID1|sensitive to freezing 6	138100	8	6	6	0.023	1.85	1.59	3	3	3	0.153	12.54	3.29	41
AT5G14540.1	AT5G14540	B9DHK3	0.519	242	basic salivary proline-rich-like protein (DUF1421)	59061	9	5	6	0.027	1.57	1.76	3	3	3	0.153	9.03	2.77	25
AT1G58110.1;AT1G58110.2	AT1G58110	F4I9R1	0.152		Basic-leucine zipper (bZIP) transcription factor family protein	42075	4	0	2	0.006	2.07	0.98	2	1	2	0.019	6.85	3.14	22
AT5G01400.1;AT5G01400.3	AT5G01400	Q9M033	0.216	159	ESP4|HEAT repeat-containing protein	159379	6	0	3	0.002	1.32	1.32	2	2	3	0.012	7.47	6.95	52
AT5G12120.1	AT5G12120	Q9FMQ0	0.326	95	Ubiquitin-associated/translation elongation factor EF1B protein	67842	11	4	6	0.019	1.3	1.27	2	3	3	0.125	8.7	2.73	24
AT5G45330.1;AT5G45330.2;AT5G45330.3	AT5G45330	Q9FH77	0.252	76	DCP5-L|decapping 5-like protein	61761	9	3	6	0.019	1.3	1.51	2	3	3	0.123	8.59	2.93	25
AT1G59910.1	AT1G59910	Q9XIE0	0.531	246	Actin-binding FH2 (formin homology 2) family protein	98521	6	0	2	0.002	1.57	0.86	1	3	3	0.021	13.75	9.83	135
AT2G46420.1;AT2G46420.2;AT2G46420.3	AT2G46420	Q9SKD8	0.121		helicase with zinc finger protein	39534	4	0	2	0.005	1.68	0.75	1	0	3	0.019	5.99	4.99	30
AT3G45630.1;AT3G45630.2	AT3G45630	Q9M1E4	0.237		RNA binding (RRM/RBD/RNP motifs) family protein	108371	6	0	2	0.003	1.66	0.87	1	2	3	0.021	13.37	8.26	110
AT4G32551.1;AT4G32551.2	AT4G32551	Q9FUY2	0.22	129	LUG, RON2|transcriptional corepressor LEUNIG	102169	7	6	6	0.022	1.25	1.13	1	3	3	0.197	11.09	2.9	32
AT4G34430.1;AT4G34430.2;AT4G34430.3;AT4G34430.4	AT4G34430	Q8VY05	0.402		ATSWI3D, CHB3|DNA-binding family protein	107730	6	0	4	0.004	0.78	0.69	1	3	3	0.045	8.14	4.36	35
AT5G07970.1;AT5G07970.2;AT5G07970.3	AT5G07970	Q9SD87	0.157		dentin sialophosphoprotein-like protein	121043	7	1	3	0.004	1.11	0.76	1	3	3	0.048	12.2	5.91	72
AT5G61210.1;AT5G61210.2	AT5G61210	Q9S7P9	0		ATSNAP33, ATSNAP33B, SNAP33, SNP33|soluble N-ethylmaleimide-sensitive factor adaptor protein 33	33624	9	2	3	0.018	1.57	0.81	1	3	3	0.165	14.2	4.89	69
AT1G73840.1	AT1G73840	Q8VYM7	0.688	221	ESP1|hydroxyproline-rich glycoprotein family protein	41804	9	1	2	0.009	1.34	0.25	0	3	3	0.102	15.12	5.21	79
AT1G77320.1;AT1G77320.2;AT1G77320.3	AT1G77320	F4I702	0.047		MEI1|transcription coactivator	107948	8	1	2	0.004	0.58	0.12	0	3	3	0.047	7.32	3.27	24
AT2G28290.1;AT2G28290.2;AT2G28290.3;AT2G28290.4;AT2G28290.5;AT2G28290.6	AT2G28290	F4IHS4	0		CHR3, SYD|P-loop containing nucleoside triphosphate hydrolases superfamily protein	389625	7	0	4	0.001	0.29	0.2	0	3	3	0.029	6.15	3.68	23
AT3G05680.1;AT3G05680.2	AT3G05680	F4J8G7	0.087	227	EMB2016, VIR|embryo defective 2016	234077	7	1	2	0.002	0.67	0.1	0	3	3	0.021	7.41	5.11	38
AT3G54230.1;AT3G54230.2;AT3G54230.5	AT3G54230	Q8VYR8	0		SUA|suppressor of abi3-5	112498	7	0	2	0.004	0.81	0.23	0	3	3	0.059	12.99	6.21	81
AT4G12780.2;AT4G12780.1;AT4G12780.3	AT4G12780	Q9SU08	0.735		AUXILIN-LIKE1|Chaperone DnaJ-domain superfamily protein	99793	9	2	2	0.008	1.45	0.15	0	3	3	0.251	46.85	7.67	359
AT4G29440.1;AT4G29440.2	AT4G29440	F4JNM3	0.782		ISTL4|Regulator of Vps4 activity in the MVB pathway protein	119218	10	0	2	0.002	1.05	0.25	0	2	3	0.017	7.47	4.37	33
AT5G12430.1	AT5G12430	F4K0Y5	0.219		DJC31, TPR16|Heat shock protein DnaJ with tetratricopeptide repeat-containing protein	129099	8	0	2	0.002	1.06	0.32	0	3	3	0.023	11.71	6.66	78
AT1G02620.1;AT1G56330.1;AT3G62560.1;AT4G02080.1	AT1G02620	Q3E6Q3	0		Ras-related small GTP-binding family protein	13817	6							0	2	0.041	6.13	3.38	21
AT1G03220.1;AT1G03230.1	AT1G03220	Q9ZVS4	0		Eukaryotic aspartyl protease family protein	45688	6							0	2	0.012	7.61	4.91	37
AT1G03900.1	AT1G03900	Q681Q7	0.445		ABCI18, ATNAP4, NAP4|non-intrinsic ABC protein 4	29777	5							1	2	0.028	18.78	8.46	159
AT1G08420.1;AT1G08420.2;AT2G27210.1;AT2G27210.2	AT1G08420	Q9SJF0	0.12		BSL2|BRI1 suppressor 1 (BSU1)-like 2	108512	6							0	3	0.007	5.7	5.83	33
AT1G08880.1;AT1G51060.1;AT1G52740.1;AT1G54690.1;AT3G20670.1;AT4G27230.1;AT4G27230.2;AT5G27670.1;AT5G54640.1;AT5G59870.1	AT1G08880	O04848	0.197		GAMMA-H2AX, G-H2AX, H2AXA, HTA5|Histone superfamily protein	14804	8							0	3	0.05	6.39	6.12	39
AT1G10390.1;AT1G10390.2;AT1G10390.3	AT1G10390	Q8RY25	0.363	297	DRA2|Nucleoporin autopeptidase	106243	6							3	3	0.014	5.84	5.93	35
AT1G14685.1;AT1G14685.2;AT1G14685.3;AT1G14685.4	AT1G14685	Q9LDE2	0.151		ATBPC2, BBR/BPC2, BPC2|basic pentacysteine 2	31148	6							0	2	0.018	6.51	3.34	22
AT1G14740.1	AT1G14740	Q94B71	0.123		OBE3, TTA1|class I heat shock protein, putative (DUF1423)	82337	5							0	3	0.01	4.34	4.95	21
AT1G14910.1;AT1G14910.2	AT1G14910	P94017	0.085		PICALM1B	75469	3							2	2	0.014	26.07	33.33	869
AT1G15280.1;AT1G15280.2	AT1G15280	Q8H1F3	0.874		CASC3/Barentsz eIF4AIII binding protein	63269	7							3	3	0.085	15.12	5.04	76
AT1G15780.1;AT1G15780.3	AT1G15780	F4I171	0.428	476	AtMed15a, MED15_1, NRB4|mediator of RNA polymerase II transcription subunit 15a-like protein	146254	3							3	3	0.031	56.98	80.69	4598
AT1G17440.1;AT1G17440.2	AT1G17440	Q940A7	0.439	425	CKH1, EER4, TAF12B|Transcription initiation factor TFIID subunit A	74759	1							2	3	0.018	35.07	241.08	8455
AT1G20670.1	AT1G20670	Q9LM88	0.531		DNA-binding bromodomain-containing protein	72912	4							0	3	0.011	8.44	10.44	88
AT1G22730.1	AT1G22730	O80548	0.082		MRF2|MA3 domain-containing protein	77196	8							0	2	0.007	5.81	3.8	22
AT1G23140.1;AT5G37740.1;AT5G37740.2	AT1G23140	O49303	0		CAR8|Calcium-dependent lipid-binding (CaLB domain) family protein	18557	7							0	3	0.043	9.09	5.92	54
AT1G23230.1;AT1G23230.2;AT1G23230.3	AT1G23230	F4I4P4	0.043		MED23|mediator of RNA polymerase II transcription subunit	179982	3							2	3	0.011	19.81	39.27	778
AT1G24290.1	AT1G24290	O48696	0.053		AAA-type ATPase family protein	57360	5							3	3	0.066	7.07	4.3	30
AT1G25540.1;AT1G25540.2	AT1G25540	Q7XYY2	0.232	161	MED25, PFT1|phytochrome and flowering time regulatory protein (PFT1)	89509	1							2	3	0.023	45.68	192.77	8806
AT1G27595.1	AT1G27595	Q6NPW5	0		TANG1|symplekin	145362	5							3	3	0.039	20.62	13.07	270
AT1G27752.1	AT1G27752	Q0WL28	0.285		Ubiquitin system component Cue protein	96362	4							1	3	0.013	14.24	13.55	193
AT1G32360.1	AT1G32360	Q9LQM3	0.328		Zinc finger (CCCH-type) family protein	40681	4							0	3	0.018	25.59	34.73	889
AT1G36990.1	AT1G36990	Q9LP92	0.33		C-jun-amino-terminal kinase-interacting protein	61739	2							1	2	0.011	18.52	20.41	378
AT1G50710.1	AT1G50710	Q8GYM3	0		AUG4|HAUS augmin-like complex subunit	47740	3							0	2	0.012	13.43	10.76	145
AT1G54360.1;AT1G54360.2;AT1G54360.3;AT1G54360.4;AT1G54360.5;AT1G54360.6	AT1G54360	F4HVB0	0.123		TAF6B, TAF6B1, TAF6B2, TAF6B4|TBP-ASSOCIATED FACTOR 6B	56447	1							0	3	0.014	28.05	325	9116
AT1G58220.1	AT1G58220	Q8GZ96	0.201		Homeodomain-like superfamily protein	86228	5							3	3	0.023	6.29	5.31	33
AT1G61040.1;AT1G61040.2;AT1G61040.3	AT1G61040	Q9C950	0.383		VIP5|plus-3 domain-containing protein	71277	6							2	3	0.028	6.62	5.8	38
AT1G64620.1	AT1G64620	Q84JQ8	0.389		DOF1.8|Dof-type zinc finger DNA-binding family protein	37854	2							0	3	0.02	22.74	23.4	532
AT1G71800.1	AT1G71800	Q9M9G6	0.145	131	CSTF64|cleavage stimulating factor 64	50106	4							2	2	0.037	33.05	10.58	350
AT1G72390.1;AT1G72390.2	AT1G72390	F4IDB2	0.279	499	PHL|nuclear receptor coactivator	143219	3							3	3	0.039	66.1	65.85	4353
AT1G72710.1	AT1G72710	Q9CAI5	0.17		CKL2|casein kinase 1-like protein 2	51847	8							2	3	0.046	7.83	4.86	38
AT1G72950.1	AT1G72950	Q9SSN1	0		Disease resistance protein (TIR-NBS class)	43543	5							0	2	0.013	13.57	11.11	151
AT1G75340.1;AT1G75340.2;AT1G75340.3	AT1G75340	Q9FWS3	0.577	172	Zinc finger C-x8-C-x5-C-x3-H type family protein	46769	2							0	2	0.012	22.3	45.58	1016
AT1G76950.1	AT1G76950	Q947D2	0.161		PRAF1|Regulator of chromosome condensation (RCC1) family with FYVE zinc finger domain-containing protein	120321	3							1	2	0.006	10.44	19.56	204
AT1G79350.1	AT1G79350	F4IF36	0.135		EMB1135, FGT1|RING/FYVE/PHD zinc finger superfamily protein	143526	6							3	3	0.016	8.7	7.1	62
AT1G79570.1;AT1G79570.2	AT1G79570	Q9SAJ2	0.183	90	kinase superfamily with octicosapeptide/Phox/Bem1p domain-containing protein	137158	8							3	3	0.048	10.11	4.04	41
AT2G01690.1	AT2G01690	Q9ZU97	0.132		ARM repeat superfamily protein	83860	6							3	3	0.2	75.58	20.62	1558
AT2G01750.1;AT2G01750.2	AT2G01750	Q9ZUA3	0.318		ATMAP70-3, MAP70-3|microtubule-associated proteins 70-3	69730	9							3	3	0.116	16.98	6.35	108
AT2G02010.1;AT2G02010.2;AT5G17330.1	AT2G02010	Q9ZPS3	0		GAD4|glutamate decarboxylase 4	55970	4							2	2	0.018	5.48	5.43	30
AT2G02170.1;AT2G02170.2;AT2G02170.4;AT2G02170.5	AT2G02170	Q9ZUM1	0.305		Remorin family protein	53918	5							3	3	0.029	5.27	6.67	35
AT2G02790.1;AT2G02790.2;AT2G02790.3	AT2G02790	F4IRA9	0.469		IQD29|IQ-domain 29	69719	7							3	3	0.032	4.03	4.98	20
AT2G03070.1	AT2G03070	Q4V3C1	0.145	287	MED8|mediator subunit 8	58120	2							3	3	0.045	40.33	23.41	944
AT2G16900.1;AT2G16900.5;AT2G16900.6	AT2G16900	Q9ZVX3	0.403		phospholipase-like protein (PEARLI 4) family protein	42500	3							2	3	0.031	40.4	36.16	1461
AT2G17700.1	AT2G17700	O22558	0.095		STY8|ACT-like protein tyrosine kinase family protein	61471	4							0	3	0.013	11.7	13.14	154
AT2G19710.1	AT2G19710	F4ITF9	0.698		ISTL5|Regulator of Vps4 activity in the MVB pathway protein	104864	5							0	2	0.005	7.17	7.64	55
AT2G26920.1	AT2G26920	O81015	0.328		Ubiquitin-associated/translation elongation factor EF1B protein	71014	5							2	3	0.019	15.44	12.22	189
AT2G35050.1;AT2G35050.2	AT2G35050	O64768	0.177		kinase superfamily with octicosapeptide/Phox/Bem1p domain-containing protein	139618	8							3	3	0.032	17.89	8.5	152
AT2G35880.1;AT2G35880.2;AT2G35880.3	AT2G35880	Q9SJ62	0.921		TPX2 (targeting protein for Xklp2) protein family	46668	6							1	2	0.017	7.83	3.57	28
AT2G39340.1	AT2G39340	F4IUY8	0.367	251	AtSAC3A, SAC3A|SAC3/GANP/Nin1/mts3/eIF-3 p25 family	111191	4							3	3	0.038	25.85	17.18	444
AT2G43140.1;AT2G43140.2	AT2G43140	Q9ZW81	0.488		bHLH129|basic helix-loop-helix (bHLH) DNA-binding superfamily protein	23372	8							3	3	0.21	14.77	4.72	70
AT2G43410.1;AT2G43410.2;AT2G43410.3;AT2G43410.4;AT2G43410.6	AT2G43410	Q8LPQ9	0.173	199	FPA|RNA binding protein	99536	5							3	3	0.056	18.34	10.58	194
AT2G46020.1;AT2G46020.2;AT2G46020.3;AT2G46020.4;AT2G46020.5;AT2G46020.6	AT2G46020	Q6EVK6	0.431	262	ATBRM, BRM, CHA2, CHR2|transcription regulatory protein SNF2	245287	7							3	3	0.034	20.01	12.8	256
AT2G46540.1	AT2G46540	Q9ZPY5	0		fiber	6799	4							0	2	0.119	15.99	5.4	86
AT2G46560.1;AT2G46560.2;AT2G46560.3	AT2G46560	F4IJ68	0.018		transducin family protein / WD-40 repeat family protein	275343	5							0	3	0.003	4.16	8.2	34
AT2G47990.1	AT2G47990	O82266	0		EDA13, EDA19, SWA1|transducin family protein / WD-40 repeat family protein	58866	4							0	3	0.013	7.22	8.38	61
AT3G02020.1;AT5G13280.1	AT3G02020	Q9S702	0		AK3|aspartate kinase 3	61177	5							0	2	0.009	8.55	6.32	54
AT3G02860.1;AT3G02860.2	AT3G02860	Q9M8S7	0.514		ARS1|zinc ion binding protein	35118	7							1	3	0.032	5.1	4.71	24
AT3G04680.1;AT3G04680.2;AT3G04680.3	AT3G04680	Q9SR06	0		CLPS3|CLP-similar protein 3	48391	6							2	3	0.03	5.34	4.11	22
AT3G04740.1	AT3G04740	Q9SR02	0.016		ATMED14, MED14, SWP|RNA polymerase II transcription mediator	185393	4							3	3	0.012	15.09	17.25	260
AT3G06290.1;AT3G06290.2;AT3G06290.3;AT3G06290.4	AT3G06290	F4JAU2	0.192	84	AtSAC3B, SAC3B|SAC3/GANP/Nin1/mts3/eIF-3 p25 family	189812	4							1	2	0.006	7.19	6.14	44
AT3G10070.1	AT3G10070	Q9SR71	0.794	383	TAF12, TAFII58|TBP-associated factor 12	57675	3							2	3	0.022	21.23	19.37	411
AT3G15880.1;AT3G15880.2;AT3G15880.3;AT3G15880.4	AT3G15880	Q27GK7	0.056		TPR4, WSIP2|WUS-interacting protein 2	124026	9							3	3	0.042	7.98	5.07	40
AT3G22380.1;AT3G22380.2	AT3G22380	Q94KE2	0.626	308	TIC|time for coffee	164354	6							3	3	0.062	18.7	7.33	137
AT3G22590.1	AT3G22590	Q9LJ87	0		CDC73, PHP|PLANT HOMOLOGOUS TO PARAFIBROMIN	47514	6							2	3	0.029	7.63	5.54	42
AT3G24870.1;AT3G24870.2;AT3G24870.3	AT3G24870	F4J7T2	0.38	338	AtEAF1B|Helicase/SANT-associated, DNA binding protein	206285	5							3	3	0.026	26.17	17.44	456
AT3G26600.1	AT3G26600	Q38957	0.041		ARO4|armadillo repeat only 4	67764	4							3	3	0.044	15.83	13.26	210
AT3G46920.1;AT3G46920.2	AT3G46920	Q9STG4	0.035		kinase superfamily with octicosapeptide/Phox/Bem1p domain-containing protein	120220	5							1	2	0.008	9.6	7.7	74
AT3G58560.1	AT3G58560	Q8W0Z9	0.04		AtCCR4a|DNAse I-like superfamily protein	66719	9							3	3	0.04	9.91	4.43	44
AT3G61760.1	AT3G61760	Q84XF3	0		DRP1B	68041	4							3	3	0.127	51.12	28.6	1462
AT3G62240.1	AT3G62240	Q9M1Q0	0.49		RING/U-box superfamily protein	90168	2							0	3	0.009	16.59	84.47	1401
AT3G62330.1	AT3G62330	Q9LZQ7	0.612	74	Zinc knuckle (CCHC-type) family protein	55927	5							0	3	0.015	5.66	6.37	36
AT4G05150.1	AT4G05150	Q940N7	0.283	106	Octicosapeptide/Phox/Bem1p family protein	53029	3							3	3	0.041	31.88	20.25	646
AT4G08540.1	AT4G08540	Q8H1E1	0.112		DNA-directed RNA polymerase II protein	53108	6							3	3	0.063	17.48	6.93	121
AT4G09980.1	AT4G09980	Q94AI4	0.61		EMB1691, MTB|Methyltransferase MT-A70 family protein	106296	7							3	3	0.024	7.19	6.45	46
AT4G12640.1;AT4G12640.2;AT4G12640.3;AT4G12640.4	AT4G12640	Q9SU22	0.312		AtSPEN2|RNA recognition motif (RRM)-containing protein	92801	3							2	2	0.015	12.07	7.76	94
AT4G16280.2;AT4G16280.4	AT4G16280	O04425	0.454	80	FCA|flowering time control protein FCA	81656	2							1	2	0.015	25.54	27.57	704
AT4G28300.1;AT4G28300.2	AT4G28300	Q8VZR8	0.554	211	formin-like protein (DUF1421)	54073	7							2	3	0.034	13.33	8.08	108
AT4G34660.1;AT4G34660.2	AT4G34660	Q8VWF1	0.065		SH3P2	40900	3							3	3	0.164	106.19	22.67	2407
AT4G36520.1	AT4G36520	F4JPR4	0.466		AUXILIN-LIKE4|Chaperone DnaJ-domain superfamily protein	162815	8							2	2	0.013	8.14	3.65	30
AT4G38710.1;AT4G38710.2	AT4G38710	Q9SZP8	0.812		glycine-rich protein	48958	8							3	3	0.042	8.08	4.56	37
AT4G39860.1;AT4G39860.2;AT4G39860.3;AT4G39860.4	AT4G39860	Q9SMR7	0.522		hematological/neurological-like protein	32058	5							1	2	0.024	11.16	5.52	62
AT5G01270.1;AT5G01270.2	AT5G01270	Q5YDB5	0.225		ATCPL2, CPL2|carboxyl-terminal domain (ctd) phosphatase-like 2	85898	6							1	3	0.013	5.78	4.07	24
AT5G07940.1;AT5G07940.2;AT5G07940.3;AT5G07940.4;AT5G07940.5	AT5G07940	Q9FF08	0.244	115	dentin sialophosphoprotein-like protein	167314	5							3	3	0.088	29.04	9.85	286
AT5G07980.1;AT5G07980.2	AT5G07980	Q9SD86	0.243	120	dentin sialophosphoprotein-like protein	164259	5							3	3	0.078	22.44	8.7	195
AT5G10270.1;AT5G64960.1	AT5G10270	Q9LFT8	0.337	125	CDKC;1|cyclin-dependent kinase C;1	56694	5							0	2	0.014	10.92	6.29	69
AT5G12330.1;AT5G12330.2;AT5G12330.4	AT5G12330	Q94CK9	0.297		LRP1|Lateral root primordium (LRP) protein-like protein	33597	2							0	2	0.016	22.85	20.14	460
AT5G13570.2;AT5G13570.1	AT5G13570	Q8GW31	0.182		ATDCP2, DCP2, ITS1, TDT|decapping 2	42361	2							1	2	0.02	34.09	29.33	1000
AT5G14170.1	AT5G14170	Q9FMT4	0.165	126	BAF60, CHC1, SWP73B|SWIB/MDM2 domain superfamily protein	59233	4							3	3	0.036	18.53	15.64	290
AT5G17910.1;AT5G17910.2;AT5G17910.3	AT5G17910	Q9FKN5	0.417		cardiomyopathy-associated protein	149508	5							0	2	0.004	6.14	11.13	68
AT5G19010.1	AT5G19010	Q8W4J2	0.148		MPK16|mitogen-activated protein kinase 16	64871	7							0	3	0.012	6.01	6.03	36
AT5G20550.1	AT5G20550	Q8LF12	0		2-oxoglutarate (2OG) and Fe(II)-dependent oxygenase superfamily protein	39501	4							0	2	0.012	8.51	5.35	46
AT5G20990.1	AT5G20990	Q39054	0.03		B73, CHL6, CNX, CNX1, SIR4|molybdopterin biosynthesis CNX1 protein / molybdenum cofactor biosynthesis enzyme CNX1 (CNX1)	71234	7							1	2	0.012	7.31	3.3	24
AT5G22780.1;AT5G22780.2	AT5G22780	Q8LPK4	0.025		AP2A2	112227	11							3	3	0.16	37.44	7.45	279
AT5G25150.1;AT5G25150.2	AT5G25150	Q6S7B0	0.063		TAF5|TBP-associated factor 5	74367	5							2	3	0.027	15.05	11.58	174
AT5G27000.1	AT5G27000	O81635	0.175		ATK4, KATD|kinesin 4	109941	3							0	2	0.005	5.79	6.05	35
AT5G27650.1	AT5G27650	F4K4D6	0.391		PDP1|Tudor/PWWP/MBT superfamily protein	118023	4							1	3	0.014	11.13	9.62	107
AT5G43130.1;AT5G43130.2;AT5G43130.3	AT5G43130	Q6SJR0	0.466		TAF4, TAF4B|TBP-associated factor 4	90433	6							3	3	0.102	26.01	9.08	236
AT5G43560.1;AT5G43560.2	AT5G43560	Q8RY18	0.418	61	MUSE14, TRAF1a|TRAF-like superfamily protein	117377	3							0	2	0.004	7.11	13.73	98
AT5G55040.1;AT5G55040.2	AT5G55040	Q8VY17	0		DNA-binding bromodomain-containing protein	103352	7							2	3	0.026	10.71	5.66	61
AT5G56270.1	AT5G56270	Q9FG77	0		ATWRKY2, WRKY2|WRKY DNA-binding protein 2	74515	7							1	3	0.014	5.31	4.21	22
AT5G58470.1;AT5G58470.2	AT5G58470	Q94KD0	0	83	TAF15b|TBP-associated factor 15B	42290	5							0	3	0.017	4.29	6.04	26
AT5G64330.1	AT5G64330	Q9FMF5	0		JK218, NPH3, RPT3|Phototropic-responsive NPH3 family protein	81821	3							2	3	0.024	19.44	24.07	468
AT5G65540.1	AT5G65540	Q8GXR1	0		transcription initiation factor TFIID subunit	68693	3							2	2	0.025	15.65	7.11	111
